# Cryptic genetic variations of alanine:glyoxylate aminotransferase shape its fitness and dynamics

**DOI:** 10.1101/2021.05.24.445519

**Authors:** Mirco Dindo, Stefano Pascarelli, Davide Chiasserini, Silvia Grottelli, Claudio Costantini, Gen-Ichiro Uechi, Giorgio Giardina, Paola Laurino, Barbara Cellini

**Affiliations:** Protein Engineering and Evolution Unit, Okinawa Institute of Science and Technology Graduate University, 1919-1 Tancha, Onna, Okinawa, Japan 904-0495; Department of Medicine and Surgery, University of Perugia, P.le L. Severi 1, 06132 Perugia, Italy; Department of Biochemical Sciences “A. Rossi Fanelli”, Sapienza University of Rome, Italy

## Abstract

Genetic variations expand the conformational landscape of proteins and may underlie cryptic properties that promote environmental adaptability. However, they can also represent modifying factors for disease susceptibility, by changing frustrated regions that in turn affect protein overall intracellular fitness. In this dichotomy between conservation and innovation, understanding at structural level how genetic variations keep the balance to maintain protein fitness represents an unmet need.

Herein, we took advantage of known genetic variations of human alanine:glyoxylate aminotransferase (AGT1), which is present as a common major allelic form (AGT-Ma) and a minor polymorphic form (AGT-Mi) expressed in 20% of Caucasian population. By crystallographic studies and molecular dynamics simulations we showed that the polymorphic amino acid substitutions shape the conformational flexibility of AGT1 so that three surface regions that are structured in AGT-Ma become disordered in AGT-Mi, thanks to plasticity effects propagated from the mutation site(s) to the whole structure. In-depth biochemical characterisation of variants from a library encompassing the three regions correlate this plasticity to a fitness window between AGT-Ma and AGT-Mi, and suggest the existence of cryptic functions related to protein-protein interactions. These results establish that naturally-occurring genetic variations tip the balance between stability and frustration to expand the potential innovability of the protein.
