## Supplementary material for "Cryptic genetic variations of alanine:glyoxylate aminotransferase shape its fitness and dynamics": Table S6

### Sheet: supp_tab_Y
	Supplementary table Y
	Significant interaction according to fold change and SAINT score for AGT-Mi and AGT-Ma isoforms
																		Legend
	Prey	Bait	PreyGene	IP	Spec	SpecSum	NumRep	Prob	iProb	ctrlCounts	AvgP	MaxP	FDR	Fold_change AGT vs Ctrl	SAINT score			Prey	Prey protein uniprot accession
	P21549	AGXT_MI	AGXT	IP_MI_AGT_03|IP_MI_AGT_02|IP_MI_AGT_01	25|23|23	71	3	1	1.00|1.00|1.00	0|0|0|1|3|0	1	1	0	16.51	1			Bait	Bait protein
	O94952-1	AGXT_MI	FBXO21	IP_MI_AGT_03|IP_MI_AGT_02|IP_MI_AGT_01	13|10|10	33	3	1	1.00|1.00|0.99	0|2|4|5|0|0	0.995	1	0.0025	4.85	0.99			PreyGene	Prey gene name
	P42224	AGXT_MI	STAT1	IP_MI_AGT_03|IP_MI_AGT_02|IP_MI_AGT_01	6|3|6	15	3	0.89	0.92|0.78|0.92	2|0|0|0|0|1	0.8742	0.9225	0.0436	4.36	0.87			IP	sample names
	Q9UEW8-2	AGXT_MI	STK39	IP_MI_AGT_03|IP_MI_AGT_02|IP_MI_AGT_01	6|4|5	15	3	0.85	0.86|0.81|0.89	0|0|1|2|0|0	0.8542	0.8875	0.0692	4.43	0.85			Spec	Sepctral counts of Ips
	P48507	AGXT_MI	GCLM	IP_MI_AGT_03|IP_MI_AGT_02|IP_MI_AGT_01	7|5|8	20	3	0.84	0.93|0.64|0.96	1|1|4|3|1|0	0.8442	0.965	0.0865	3.23	0.84			SpecSum	Sum of spectral counts
	P52789	AGXT_MI	HK2	IP_MI_AGT_03|IP_MI_AGT_02|IP_MI_AGT_01	5|3|6	14	3	0.83	0.91|0.66|0.94	2|1|1|0|1|0	0.8392	0.945	0.0989	3.54	0.84			NumRep	Replicates number
	Q9NPQ8-4	AGXT_MI	RIC8A	IP_MI_AGT_03|IP_MI_AGT_02|IP_MI_AGT_01	7|4|5	16	3	0.82	0.96|0.72|0.81	1|3|0|2|0|0	0.83	0.9575	0.109	3.72	0.83			Prob	Global Probability of true interaction
	Q9BQE5	AGXT_MI	APOL2	IP_MI_AGT_03|IP_MI_AGT_02|IP_MI_AGT_01	5|2|4	11	3	0.75	0.88|0.56|0.86	0|2|1|0|0|0	0.7675	0.885	0.1245	3.54	0.77			iProb	Individual sample probability
	P01111	AGXT_MI	NRAS	IP_MI_AGT_03|IP_MI_AGT_02|IP_MI_AGT_01	3|5|4	12	3	0.77	0.64|0.86|0.77	2|0|0|1|1|0	0.7592	0.8625	0.1374	3.46	0.76			ctrlCounts	Counts for control samples
	Q6NXE6-2	AGXT_MI	ARMC6	IP_MI_AGT_03|IP_MI_AGT_02|IP_MI_AGT_01	8|8|8	24	3	0.72	0.73|0.84|0.64	1|6|3|5|0|0	0.7392	0.84	0.1498	3.04	0.74			AvgP	Average probability protein
	Q9UI12-2	AGXT_MI	ATP6V1H	IP_MI_AGT_03|IP_MI_AGT_02|IP_MI_AGT_01	6|3|5	14	3	0.75	0.92|0.47|0.82	0|1|2|3|0|0	0.7375	0.925	0.16	3.15	0.74			MaxP	Maximum probability protein
	Q9H9V9-2	AGXT_MI	JMJD4	IP_MI_AGT_03|IP_MI_AGT_02|IP_MI_AGT_01	4|3|3	10	3	0.72	0.83|0.72|0.65	1|1|1|0|0|0	0.735	0.83	0.1688	3.33	0.73			FDR	FDR protein
	Q96A26	AGXT_MI	FAM162A	IP_MI_AGT_03|IP_MI_AGT_02|IP_MI_AGT_01	4|3|3	10	3	0.71	0.83|0.72|0.64	0|0|0|2|2|0	0.7317	0.8325	0.1764	2.84	0.73			Fold_change AGT vs Ctrl	Fold_change AGT vs Ctrl
	Q9H7Z7	AGXT_MI	PTGES2	IP_MI_AGT_03|IP_MI_AGT_02|IP_MI_AGT_01	18|18|17	53	3	0.73	0.81|0.94|0.41	5|7|9|10|7|1	0.72	0.94	0.1838	2.89	0.72			SAINT score	SAINT score protein
	O95747	AGXT_MI	OXSR1	IP_MI_AGT_03|IP_MI_AGT_02|IP_MI_AGT_01	10|9|9	28	3	0.72	0.85|0.76|0.53	1|5|5|5|3|0	0.7158	0.8525	0.1905	2.88	0.72
	Q8NFF5-3	AGXT_MI	FLAD1	IP_MI_AGT_03|IP_MI_AGT_02|IP_MI_AGT_01	6|3|6	15	3	0.7	0.93|0.32|0.89	0|5|0|1|1|0	0.7142	0.93	0.1965	3.23	0.71
	Q9GZY4	AGXT_MI	COA1	IP_MI_AGT_03|IP_MI_AGT_02|IP_MI_AGT_01	4|1|5	10	3	0.73	0.90|0.31|0.92	0|0|1|0|0|0	0.7125	0.925	0.2018	4	0.71
	Q96IU4	AGXT_MI	ABHD14B	IP_MI_AGT_03|IP_MI_AGT_02|IP_MI_AGT_01	8|8|6	22	3	0.7	0.88|0.92|0.33	1|2|3|6|2|0	0.7083	0.9225	0.2068	2.87	0.71
	Q93034	AGXT_MA	CUL5	IP_MA_AGT_03|IP_MA_AGT_02|IP_MA_AGT_01	19|14|19	52	3	1	1.00|1.00|1.00	6|6|0|2|0|0	1	1	0	4.96	1
	Q92616	AGXT_MA	GCN1	IP_MA_AGT_03|IP_MA_AGT_02|IP_MA_AGT_01	63|58|86	207	3	1	1.00|1.00|1.00	27|16|1|5|0|0	1	1	0	7.07	1
	P21549	AGXT_MA	AGXT	IP_MA_AGT_03|IP_MA_AGT_02|IP_MA_AGT_01	25|23|29	77	3	1	1.00|1.00|1.00	0|0|0|1|3|0	1	1	0	12.7	1
	Q6P1M0	AGXT_MA	SLC27A4	IP_MA_AGT_03|IP_MA_AGT_02|IP_MA_AGT_01	9|8|10	27	3	1	1.00|1.00|1.00	0|1|0|0|0|0	1	1	0	7.22	1
	Q6UXV4	AGXT_MA	APOOL	IP_MA_AGT_03|IP_MA_AGT_02|IP_MA_AGT_01	6|8|7	21	3	1	1.00|1.00|1.00	0|0|0|0|0|0	1	1	0	6.61	1
	Q92621	AGXT_MA	NUP205	IP_MA_AGT_03|IP_MA_AGT_02|IP_MA_AGT_01	13|8|20	41	3	1	1.00|1.00|1.00	1|0|0|0|0|0	1	1	0	10.56	1
	O75746	AGXT_MA	SLC25A12	IP_MA_AGT_03|IP_MA_AGT_02|IP_MA_AGT_01	12|12|13	37	3	1	1.00|1.00|1.00	3|3|0|1|0|0	0.9992	1	0.0005	5.43	1
	P52789	AGXT_MA	HK2	IP_MA_AGT_03|IP_MA_AGT_02|IP_MA_AGT_01	10|12|13	35	3	1	1.00|1.00|1.00	2|1|1|0|1|0	0.9992	1	0.0005	5.89	1
	Q5VYK3	AGXT_MA	ECM29	IP_MA_AGT_03|IP_MA_AGT_02|IP_MA_AGT_01	10|8|18	36	3	1	1.00|1.00|1.00	4|0|0|0|0|0	0.9992	1	0.0005	6.87	1
	Q9H845	AGXT_MA	ACAD9	IP_MA_AGT_03|IP_MA_AGT_02|IP_MA_AGT_01	14|12|11	37	3	1	1.00|1.00|1.00	3|2|1|1|0|0	0.9992	1	0.0005	5.36	1
	Q8NBQ5	AGXT_MA	HSD17B11	IP_MA_AGT_03|IP_MA_AGT_02|IP_MA_AGT_01	6|6|8	20	3	1	1.00|1.00|1.00	0|0|0|0|0|0	0.9992	1	0.0005	6.36	1
	Q5HYI7	AGXT_MA	MTX3	IP_MA_AGT_03|IP_MA_AGT_02|IP_MA_AGT_01	7|6|5	18	3	1	1.00|1.00|1.00	0|0|0|0|0|0	0.9992	1	0.0005	5.81	1
	P27708	AGXT_MA	CAD	IP_MA_AGT_03|IP_MA_AGT_02|IP_MA_AGT_01	39|38|49	126	3	1	1.00|1.00|1.00	18|16|0|9|0|2	0.9992	1	0.0005	4.48	1
	O43264	AGXT_MA	ZW10	IP_MA_AGT_03|IP_MA_AGT_02|IP_MA_AGT_01	11|13|12	36	3	1	1.00|1.00|1.00	3|3|1|2|0|0	0.9992	1	0.0005	4.53	1
	Q9Y4R8	AGXT_MA	TELO2	IP_MA_AGT_03|IP_MA_AGT_02|IP_MA_AGT_01	9|8|10	27	3	1	1.00|1.00|1.00	0|1|0|0|0|0	0.9992	1	0.0005	7.22	1
	Q9UJS0	AGXT_MA	SLC25A13	IP_MA_AGT_03|IP_MA_AGT_02|IP_MA_AGT_01	27|25|27	79	3	1	1.00|1.00|1.00	11|10|0|8|0|1	0.9992	1	0.0005	4	1
	Q9BVV7	AGXT_MA	TIMM21	IP_MA_AGT_03|IP_MA_AGT_02|IP_MA_AGT_01	4|6|6	16	3	1	1.00|1.00|1.00	0|0|0|0|0|0	0.9983	1	0.0007	5.28	1
	Q9UQE7	AGXT_MA	SMC3	IP_MA_AGT_03|IP_MA_AGT_02|IP_MA_AGT_01	23|20|26	69	3	1	1.00|1.00|1.00	9|3|5|6|0|0	0.9983	1	0.0007	4.31	1
	O94952-1	AGXT_MA	FBXO21	IP_MA_AGT_03|IP_MA_AGT_02|IP_MA_AGT_01	12|14|15	41	3	1	1.00|1.00|1.00	0|2|4|5|0|0	0.9983	1	0.0007	4.27	1
	P42224	AGXT_MA	STAT1	IP_MA_AGT_03|IP_MA_AGT_02|IP_MA_AGT_01	10|7|12	29	3	1	1.00|1.00|1.00	2|0|0|0|0|1	0.9967	0.9975	0.0008	5.78	1
	Q9Y5L0-3	AGXT_MA	TNPO3	IP_MA_AGT_03|IP_MA_AGT_02|IP_MA_AGT_01	9|11|15	35	3	1	0.99|1.00|1.00	1|2|0|2|0|0	0.9958	1	0.0013	5.89	1
	Q9Y4C2-2	AGXT_MA	TCAF1	IP_MA_AGT_03|IP_MA_AGT_02|IP_MA_AGT_01	8|7|9	24	3	1	1.00|1.00|1.00	1|1|0|0|0|0	0.9958	0.9975	0.0013	5.81	1
	O75027-2	AGXT_MA	ABCB7	IP_MA_AGT_03|IP_MA_AGT_02|IP_MA_AGT_01	6|6|15	27	3	1	1.00|0.99|1.00	0|0|0|0|0|0	0.9958	0.9975	0.0013	8.25	1
	Q86UY8-2	AGXT_MA	NT5DC3	IP_MA_AGT_03|IP_MA_AGT_02|IP_MA_AGT_01	5|8|11	24	3	1	0.98|1.00|1.00	1|0|0|1|0|0	0.995	1	0.0014	5.67	0.99
	Q6UWP7	AGXT_MA	LCLAT1	IP_MA_AGT_03|IP_MA_AGT_02|IP_MA_AGT_01	5|5|6	16	3	1	1.00|1.00|0.99	0|0|0|0|0|0	0.9942	0.995	0.0016	5.28	0.99
	O75419-2	AGXT_MA	CDC45	IP_MA_AGT_03|IP_MA_AGT_02|IP_MA_AGT_01	6|5|8	19	3	1	1.00|0.98|1.00	1|1|0|0|0|0	0.9925	1	0.0018	4.77	0.99
	P20020-1	AGXT_MA	ATP2B1	IP_MA_AGT_03|IP_MA_AGT_02|IP_MA_AGT_01	7|7|9	23	3	0.99	0.99|0.99|1.00	2|1|0|0|0|0	0.9917	1	0.0023	5.06	0.99
	P50416-2	AGXT_MA	CPT1A	IP_MA_AGT_03|IP_MA_AGT_02|IP_MA_AGT_01	5|4|6	15	3	0.99	0.99|0.99|1.00	0|0|0|0|0|0	0.9917	0.995	0.0023	5.02	0.99
	Q96T76	AGXT_MA	MMS19	IP_MA_AGT_03|IP_MA_AGT_02|IP_MA_AGT_01	11|9|17	37	3	0.99	0.99|0.98|1.00	2|2|1|1|0|0	0.99	1	0.003	5.77	0.99
	Q7KZN9-2	AGXT_MA	COX15	IP_MA_AGT_03|IP_MA_AGT_02|IP_MA_AGT_01	9|9|9	27	3	0.99	0.99|0.99|0.99	1|4|0|1|0|0	0.99	0.9925	0.003	4.4	0.99
	Q9UDX5	AGXT_MA	MTFP1	IP_MA_AGT_03|IP_MA_AGT_02|IP_MA_AGT_01	5|4|5	14	3	0.99	0.99|0.99|0.99	0|0|0|0|0|0	0.99	0.9925	0.003	4.75	0.99
	O95573	AGXT_MA	ACSL3	IP_MA_AGT_03|IP_MA_AGT_02|IP_MA_AGT_01	18|11|18	47	3	0.98	1.00|0.97|1.00	3|3|1|1|1|0	0.9892	1	0.0033	5.79	0.99
	Q9H583	AGXT_MA	HEATR1	IP_MA_AGT_03|IP_MA_AGT_02|IP_MA_AGT_01	6|9|17	32	3	0.99	0.97|1.00|1.00	3|0|0|0|0|0	0.9892	1	0.0035	6.77	0.99
	Q9NYY8-2	AGXT_MA	FASTKD2	IP_MA_AGT_03|IP_MA_AGT_02|IP_MA_AGT_01	8|5|11	24	3	0.98	1.00|0.97|1.00	1|1|0|0|0|0	0.9883	0.995	0.0037	5.83	0.99
	Q15070	AGXT_MA	OXA1L	IP_MA_AGT_03|IP_MA_AGT_02|IP_MA_AGT_01	6|5|8	19	3	0.98	0.98|0.98|1.00	0|2|0|0|0|0	0.9875	1	0.004	4.76	0.99
	Q6IAN0	AGXT_MA	DHRS7B	IP_MA_AGT_03|IP_MA_AGT_02|IP_MA_AGT_01	8|7|6	21	3	0.98	1.00|0.99|0.97	0|3|0|0|0|0	0.9867	0.9975	0.0043	4.66	0.99
	Q8NBM4	AGXT_MA	UBAC2	IP_MA_AGT_03|IP_MA_AGT_02|IP_MA_AGT_01	5|5|8	18	3	0.98	0.99|0.98|0.98	0|1|0|0|0|0	0.9867	0.99	0.0047	5.11	0.99
	Q53GT1-3	AGXT_MA	KLHL22	IP_MA_AGT_03|IP_MA_AGT_02|IP_MA_AGT_01	4|3|5	12	3	0.99	0.98|0.99|0.98	0|0|0|0|0|0	0.9867	0.99	0.0047	4.22	0.99
	Q6P1A2-2	AGXT_MA	LPCAT3	IP_MA_AGT_03|IP_MA_AGT_02|IP_MA_AGT_01	5|4|5	14	3	0.98	0.98|0.98|0.99	0|0|0|0|0|0	0.9858	0.99	0.005	4.75	0.99
	Q9UI26	AGXT_MA	IPO11	IP_MA_AGT_03|IP_MA_AGT_02|IP_MA_AGT_01	7|4|13	24	3	0.98	1.00|0.96|1.00	0|0|0|0|0|0	0.985	1	0.0052	7.46	0.98
	Q9NS86	AGXT_MA	LANCL2	IP_MA_AGT_03|IP_MA_AGT_02|IP_MA_AGT_01	4|3|7	14	3	0.99	0.99|0.97|0.99	0|0|0|0|0|0	0.9842	0.9925	0.0055	4.76	0.98
	Q9NVI1	AGXT_MA	FANCI	IP_MA_AGT_03|IP_MA_AGT_02|IP_MA_AGT_01	16|7|17	40	3	0.98	1.00|0.95|1.00	4|2|0|0|0|0	0.9833	1	0.0058	6.41	0.98
	Q9NPL8	AGXT_MA	TIMMDC1	IP_MA_AGT_03|IP_MA_AGT_02|IP_MA_AGT_01	7|7|10	24	3	0.98	0.98|0.98|0.99	1|1|2|0|0|0	0.9825	0.9875	0.006	4.61	0.98
	P18031	AGXT_MA	PTPN1	IP_MA_AGT_03|IP_MA_AGT_02|IP_MA_AGT_01	6|6|9	21	3	0.98	0.98|0.96|0.99	1|1|0|0|2|0	0.9783	0.9925	0.0064	4.06	0.98
	Q9UKF6	AGXT_MA	CPSF3	IP_MA_AGT_03|IP_MA_AGT_02|IP_MA_AGT_01	7|8|7	22	3	0.98	0.97|0.99|0.98	2|1|0|2|0|0	0.9783	0.9875	0.0067	3.91	0.98
	Q9Y6C9	AGXT_MA	MTCH2	IP_MA_AGT_03|IP_MA_AGT_02|IP_MA_AGT_01	6|10|10	26	3	0.97	0.95|1.00|0.98	4|1|0|0|0|0	0.9775	0.995	0.0071	4.7	0.98
	Q8WVX9	AGXT_MA	FAR1	IP_MA_AGT_03|IP_MA_AGT_02|IP_MA_AGT_01	10|10|10	30	3	0.98	0.98|0.98|0.97	3|3|1|1|0|0	0.9775	0.98	0.0074	4.15	0.98
	Q86W34	AGXT_MA	AMZ2	IP_MA_AGT_03|IP_MA_AGT_02|IP_MA_AGT_01	5|3|8	16	3	0.96	0.99|0.94|0.99	0|0|0|0|0|0	0.9767	0.9925	0.0077	5.3	0.98
	P24941-2	AGXT_MA	CDK2	IP_MA_AGT_03|IP_MA_AGT_02|IP_MA_AGT_01	5|6|5	16	3	0.97	0.98|0.98|0.97	2|0|0|0|0|0	0.9767	0.9825	0.008	4.13	0.98
	Q9Y223	AGXT_MA	GNE	IP_MA_AGT_03|IP_MA_AGT_02|IP_MA_AGT_01	6|5|10	21	3	0.97	0.99|0.93|1.00	1|0|0|0|0|0	0.9733	0.9975	0.0084	5.83	0.97
	Q8NE86-3	AGXT_MA	MCU	IP_MA_AGT_03|IP_MA_AGT_02|IP_MA_AGT_01	6|3|6	15	3	0.98	0.98|0.95|0.98	0|0|0|0|0|0	0.9725	0.985	0.0095	5.03	0.97
	Q96P70	AGXT_MA	IPO9	IP_MA_AGT_03|IP_MA_AGT_02|IP_MA_AGT_01	21|13|26	60	3	0.98	1.00|0.92|1.00	4|6|1|5|0|0	0.9725	1	0.0095	5.01	0.97
	O75477	AGXT_MA	ERLIN1	IP_MA_AGT_03|IP_MA_AGT_02|IP_MA_AGT_01	4|5|6	15	3	0.98	0.96|0.97|0.98	1|0|0|0|0|0	0.9725	0.9825	0.0095	4.41	0.97
	Q9H900	AGXT_MA	ZWILCH	IP_MA_AGT_03|IP_MA_AGT_02|IP_MA_AGT_01	6|5|8	19	3	0.97	0.97|0.95|0.99	1|1|0|1|0|0	0.9708	0.9925	0.0099	4.2	0.97
	Q8WTW3	AGXT_MA	COG1	IP_MA_AGT_03|IP_MA_AGT_02|IP_MA_AGT_01	5|4|4	13	3	0.97	0.98|0.96|0.97	0|1|0|0|0|0	0.9683	0.9775	0.0103	3.93	0.97
	P28340	AGXT_MA	POLD1	IP_MA_AGT_03|IP_MA_AGT_02|IP_MA_AGT_01	9|9|16	34	3	0.97	0.96|0.94|1.00	4|4|1|0|0|0	0.9675	0.9975	0.0114	4.44	0.97
	P19367	AGXT_MA	HK1	IP_MA_AGT_03|IP_MA_AGT_02|IP_MA_AGT_01	15|14|14	43	3	0.96	0.98|0.96|0.96	6|4|0|5|0|2	0.9675	0.98	0.0114	3.35	0.97
	Q15054	AGXT_MA	POLD3	IP_MA_AGT_03|IP_MA_AGT_02|IP_MA_AGT_01	5|3|3	11	3	0.98	0.97|0.96|0.97	0|0|0|0|0|0	0.9675	0.9725	0.0114	3.95	0.97
	A1L0T0	AGXT_MA	ILVBL	IP_MA_AGT_03|IP_MA_AGT_02|IP_MA_AGT_01	5|4|5	14	3	0.98	0.96|0.96|0.97	1|0|0|0|0|0	0.9658	0.9725	0.0118	4.17	0.97
	O94874	AGXT_MA	UFL1	IP_MA_AGT_03|IP_MA_AGT_02|IP_MA_AGT_01	7|6|10	23	3	0.96	0.97|0.95|0.96	2|2|0|0|0|0	0.9642	0.9725	0.0122	4.61	0.96
	Q96K37	AGXT_MA	SLC35E1	IP_MA_AGT_03|IP_MA_AGT_02|IP_MA_AGT_01	4|3|7	14	3	0.97	0.98|0.92|0.98	0|0|0|0|0|0	0.9633	0.985	0.0126	4.76	0.96
	P78527	AGXT_MA	PRKDC	IP_MA_AGT_03|IP_MA_AGT_02|IP_MA_AGT_01	94|80|117	291	3	0.96	1.00|0.89|1.00	63|44|2|21|0|1	0.9608	1	0.013	3.94	0.96
	Q96A65	AGXT_MA	EXOC4	IP_MA_AGT_03|IP_MA_AGT_02|IP_MA_AGT_01	7|7|11	25	3	0.96	0.94|0.94|0.99	3|3|0|0|0|0	0.9592	0.99	0.0135	4.2	0.96
	P46020	AGXT_MA	PHKA1	IP_MA_AGT_03|IP_MA_AGT_02|IP_MA_AGT_01	7|4|10	21	3	0.96	1.00|0.89|0.99	0|1|0|0|1|0	0.9583	0.995	0.0139	5.05	0.96
	P02786	AGXT_MA	TFRC	IP_MA_AGT_03|IP_MA_AGT_02|IP_MA_AGT_01	26|34|33	93	3	0.96	0.88|1.00|1.00	6|9|8|17|1|1	0.9575	0.9975	0.0143	3.33	0.96
	Q9NXS2	AGXT_MA	QPCTL	IP_MA_AGT_03|IP_MA_AGT_02|IP_MA_AGT_01	4|6|5	15	3	0.97	0.92|0.99|0.96	1|1|0|0|0|0	0.9575	0.99	0.0148	3.92	0.96
	Q9NTJ5	AGXT_MA	SACM1L	IP_MA_AGT_03|IP_MA_AGT_02|IP_MA_AGT_01	9|4|11	24	3	0.95	1.00|0.87|1.00	1|1|0|0|0|0	0.9558	1	0.0152	5.83	0.96
	Q8TCT9-5	AGXT_MA	HM13	IP_MA_AGT_03|IP_MA_AGT_02|IP_MA_AGT_01	8|7|11	26	3	0.96	0.96|0.91|1.00	1|3|2|1|1|0	0.9542	0.995	0.0157	3.56	0.95
	Q6P4A7	AGXT_MA	SFXN4	IP_MA_AGT_03|IP_MA_AGT_02|IP_MA_AGT_01	5|4|5	14	3	0.96	0.97|0.92|0.96	1|1|0|0|0|0	0.9542	0.9725	0.0161	3.72	0.95
	P51617-4	AGXT_MA	IRAK1	IP_MA_AGT_03|IP_MA_AGT_02|IP_MA_AGT_01	3|4|8	15	3	0.96	0.89|0.97|1.00	0|1|0|0|0|0	0.9533	0.995	0.0165	4.41	0.95
	Q9NRZ9-2	AGXT_MA	HELLS	IP_MA_AGT_03|IP_MA_AGT_02|IP_MA_AGT_01	9|10|9	28	3	0.95	0.92|0.97|0.96	3|3|2|1|1|0	0.9508	0.975	0.017	3.37	0.95
	O14925	AGXT_MA	TIMM23	IP_MA_AGT_03|IP_MA_AGT_02|IP_MA_AGT_01	6|6|9	21	3	0.95	0.94|0.92|0.98	1|2|1|1|0|0	0.95	0.985	0.0175	3.77	0.95
	Q9H269	AGXT_MA	VPS16	IP_MA_AGT_03|IP_MA_AGT_02|IP_MA_AGT_01	3|5|3	11	3	0.95	0.94|0.96|0.94	0|0|0|0|0|0	0.9492	0.965	0.0179	3.93	0.95
	P04062-4	AGXT_MA	GBA	IP_MA_AGT_03|IP_MA_AGT_02|IP_MA_AGT_01	5|5|5	15	3	0.95	0.94|0.95|0.95	2|0|0|0|1|0	0.9483	0.955	0.0184	3.45	0.95
	O15091	AGXT_MA	KIAA0391	IP_MA_AGT_03|IP_MA_AGT_02|IP_MA_AGT_01	4|4|10	18	3	0.96	0.92|0.93|0.99	1|0|0|1|0|0	0.9467	0.99	0.0188	4.46	0.95
	Q9BW92	AGXT_MA	TARS2	IP_MA_AGT_03|IP_MA_AGT_02|IP_MA_AGT_01	12|12|16	40	3	0.96	0.92|0.91|1.00	5|5|1|5|0|0	0.9458	1	0.0193	3.43	0.95
	Q96SW2-2	AGXT_MA	CRBN	IP_MA_AGT_03|IP_MA_AGT_02|IP_MA_AGT_01	3|2|5	10	3	0.94	0.97|0.88|0.98	0|0|0|0|0|0	0.945	0.985	0.0202	3.69	0.94
	P54619	AGXT_MA	PRKAG1	IP_MA_AGT_03|IP_MA_AGT_02|IP_MA_AGT_01	12|9|10	31	3	0.95	0.98|0.89|0.96	3|5|2|0|0|0	0.945	0.98	0.0202	3.8	0.94
	Q9HCU5	AGXT_MA	PREB	IP_MA_AGT_03|IP_MA_AGT_02|IP_MA_AGT_01	7|5|8	20	3	0.95	0.97|0.89|0.97	1|2|0|1|0|0	0.945	0.975	0.0207	4	0.94
	Q8WVC6	AGXT_MA	DCAKD	IP_MA_AGT_03|IP_MA_AGT_02|IP_MA_AGT_01	3|4|4	11	3	0.93	0.90|0.95|0.97	0|1|0|0|0|0	0.9442	0.9725	0.0211	3.46	0.94
	Q6UB35	AGXT_MA	MTHFD1L	IP_MA_AGT_03|IP_MA_AGT_02|IP_MA_AGT_01	6|4|5	15	3	0.94	0.96|0.90|0.96	2|0|1|0|0|0	0.9433	0.965	0.0215	3.48	0.94
	Q96KA5-2	AGXT_MA	CLPTM1L	IP_MA_AGT_03|IP_MA_AGT_02|IP_MA_AGT_01	4|3|5	12	3	0.94	0.95|0.91|0.96	1|0|0|0|0|0	0.9425	0.965	0.022	3.71	0.94
	Q5XKP0	AGXT_MA	MIC13	IP_MA_AGT_03|IP_MA_AGT_02|IP_MA_AGT_01	6|5|6	17	3	0.94	0.95|0.92|0.95	0|2|1|1|0|0	0.9417	0.955	0.0224	3.43	0.94
	O15397	AGXT_MA	IPO8	IP_MA_AGT_03|IP_MA_AGT_02|IP_MA_AGT_01	8|9|11	28	3	0.94	0.91|0.93|0.98	4|0|0|4|0|0	0.9408	0.98	0.0228	3.8	0.94
	Q15155	AGXT_MA	NOMO1	IP_MA_AGT_03|IP_MA_AGT_02|IP_MA_AGT_01	16|12|17	45	3	0.92	1.00|0.82|1.00	7|2|4|3|1|0	0.9383	1	0.0233	3.62	0.94
	Q96KP1	AGXT_MA	EXOC2	IP_MA_AGT_03|IP_MA_AGT_02|IP_MA_AGT_01	5|4|7	16	3	0.95	0.94|0.89|0.97	2|1|0|0|0|0	0.9367	0.975	0.0238	3.74	0.94
	O43808	AGXT_MA	SLC25A17	IP_MA_AGT_03|IP_MA_AGT_02|IP_MA_AGT_01	5|6|9	20	3	0.92	0.88|0.94|0.99	1|2|1|1|0|0	0.9367	0.9875	0.0242	3.62	0.94
	Q13049	AGXT_MA	TRIM32	IP_MA_AGT_03|IP_MA_AGT_02|IP_MA_AGT_01	6|4|4	14	3	0.95	0.97|0.92|0.91	0|1|1|0|0|0	0.9358	0.9725	0.0247	3.63	0.94
	Q14204	AGXT_MA	DYNC1H1	IP_MA_AGT_03|IP_MA_AGT_02|IP_MA_AGT_01	74|65|89	228	3	0.95	0.98|0.82|1.00	65|35|1|7|2|2	0.935	1	0.0251	3.64	0.94
	P11166	AGXT_MA	SLC2A1	IP_MA_AGT_03|IP_MA_AGT_02|IP_MA_AGT_01	2|4|3	9	3	0.93	0.88|0.97|0.95	0|0|0|0|0|0	0.935	0.97	0.0256	3.4	0.94
	Q96E52	AGXT_MA	OMA1	IP_MA_AGT_03|IP_MA_AGT_02|IP_MA_AGT_01	2|4|5	11	3	0.96	0.83|0.97|0.99	0|0|0|0|0|0	0.9317	0.99	0.026	3.94	0.93
	Q96GC9	AGXT_MA	VMP1	IP_MA_AGT_03|IP_MA_AGT_02|IP_MA_AGT_01	4|4|2	10	3	0.93	0.98|0.96|0.85	0|0|0|0|0|0	0.93	0.9775	0.0265	3.67	0.93
	Q969V3-2	AGXT_MA	NCLN	IP_MA_AGT_03|IP_MA_AGT_02|IP_MA_AGT_01	17|22|24	63	3	0.94	0.80|0.99|1.00	9|12|2|5|0|0	0.9292	0.9975	0.027	3.49	0.93
	Q96NB2	AGXT_MA	SFXN2	IP_MA_AGT_03|IP_MA_AGT_02|IP_MA_AGT_01	3|3|5	11	3	0.92	0.91|0.92|0.95	0|1|0|0|0|0	0.9292	0.955	0.0279	3.46	0.93
	Q9Y679	AGXT_MA	AUP1	IP_MA_AGT_03|IP_MA_AGT_02|IP_MA_AGT_01	6|6|8	20	3	0.92	0.92|0.89|0.97	2|2|0|1|0|0	0.9292	0.9675	0.0279	3.68	0.93
	A5YKK6-2	AGXT_MA	CNOT1	IP_MA_AGT_03|IP_MA_AGT_02|IP_MA_AGT_01	14|11|15	40	3	0.92	0.98|0.81|0.99	10|3|0|2|1|0	0.9267	0.9925	0.0284	3.53	0.93
	Q96KF7	AGXT_MA	SMIM8	IP_MA_AGT_03|IP_MA_AGT_02|IP_MA_AGT_01	3|3|3	9	3	0.93	0.92|0.95|0.90	0|0|0|0|0|0	0.925	0.95	0.0289	3.41	0.93
	Q8TEQ6	AGXT_MA	GEMIN5	IP_MA_AGT_03|IP_MA_AGT_02|IP_MA_AGT_01	7|8|10	25	3	0.92	0.87|0.91|0.98	7|2|0|0|0|0	0.9233	0.9825	0.0294	3.42	0.92
	P84095	AGXT_MA	RHOG	IP_MA_AGT_03|IP_MA_AGT_02|IP_MA_AGT_01	6|3|5	14	3	0.91	0.97|0.84|0.95	0|0|1|1|0|0	0.92	0.9675	0.0304	3.56	0.92
	Q96ND0	AGXT_MA	FAM210A	IP_MA_AGT_03|IP_MA_AGT_02|IP_MA_AGT_01	3|2|4	9	3	0.92	0.95|0.87|0.94	0|0|0|0|0|0	0.92	0.9475	0.0304	3.42	0.92
	P23921	AGXT_MA	RRM1	IP_MA_AGT_03|IP_MA_AGT_02|IP_MA_AGT_01	4|6|8	18	3	0.91	0.82|0.95|0.98	5|0|0|0|0|0	0.9192	0.9775	0.0309	3.44	0.92
	P56589	AGXT_MA	PEX3	IP_MA_AGT_03|IP_MA_AGT_02|IP_MA_AGT_01	3|2|4	9	3	0.92	0.94|0.87|0.93	0|0|0|0|0|0	0.9133	0.945	0.0314	3.42	0.91
	Q9NVE7	AGXT_MA	PANK4	IP_MA_AGT_03|IP_MA_AGT_02|IP_MA_AGT_01	6|2|5	13	3	0.92	0.99|0.77|0.98	0|0|0|0|0|0	0.9133	0.99	0.032	4.5	0.91
	Q96HC4	AGXT_MA	PDLIM5	IP_MA_AGT_03|IP_MA_AGT_02|IP_MA_AGT_01	6|8|8	22	3	0.9	0.81|0.96|0.96	1|1|2|0|2|1	0.9117	0.9625	0.0325	3.12	0.91
	Q3SXM5	AGXT_MA	HSDL1	IP_MA_AGT_03|IP_MA_AGT_02|IP_MA_AGT_01	2|3|4	9	3	0.92	0.85|0.95|0.93	0|0|0|0|0|0	0.91	0.9475	0.033	3.41	0.91
	O75155-2	AGXT_MA	CAND2	IP_MA_AGT_03|IP_MA_AGT_02|IP_MA_AGT_01	3|3|7	13	3	0.91	0.87|0.87|0.98	1|0|0|0|0|0	0.9083	0.9825	0.0336	3.95	0.91
	Q9BU23	AGXT_MA	LMF2	IP_MA_AGT_03|IP_MA_AGT_02|IP_MA_AGT_01	2|3|4	9	3	0.92	0.82|0.94|0.96	0|0|0|0|0|0	0.9075	0.9625	0.0342	3.41	0.91
	Q9UDR5	AGXT_MA	AASS	IP_MA_AGT_03|IP_MA_AGT_02|IP_MA_AGT_01	7|4|10	21	3	0.92	0.98|0.75|0.99	1|2|1|1|0|0	0.9067	0.9875	0.0358	3.78	0.91
	Q9UK99-3	AGXT_MA	FBXO3	IP_MA_AGT_03|IP_MA_AGT_02|IP_MA_AGT_01	3|2|3	8	3	0.93	0.92|0.84|0.95	0|0|0|0|0|0	0.9067	0.95	0.0358	3.15	0.91
	Q8WUM0	AGXT_MA	NUP133	IP_MA_AGT_03|IP_MA_AGT_02|IP_MA_AGT_01	6|5|5	16	3	0.9	0.95|0.89|0.88	3|2|0|0|0|0	0.9067	0.955	0.0358	3.12	0.91
	Q9UPT5-2	AGXT_MA	EXOC7	IP_MA_AGT_03|IP_MA_AGT_02|IP_MA_AGT_01	5|3|3	11	3	0.88	0.94|0.87|0.90	1|0|0|0|0|0	0.905	0.945	0.0363	3.47	0.91
	Q9UBB6-2	AGXT_MA	NCDN	IP_MA_AGT_03|IP_MA_AGT_02|IP_MA_AGT_01	4|4|4	12	3	0.93	0.92|0.90|0.89	1|1|0|1|0|0	0.9033	0.9225	0.0368	2.9	0.9
	P43246	AGXT_MA	MSH2	IP_MA_AGT_03|IP_MA_AGT_02|IP_MA_AGT_01	9|10|15	34	3	0.9	0.84|0.87|1.00	9|2|1|1|0|0	0.9025	1	0.0374	3.53	0.9
	Q8N5D0-5	AGXT_MA	WDTC1	IP_MA_AGT_03|IP_MA_AGT_02|IP_MA_AGT_01	3|2|5	10	3	0.9	0.95|0.79|0.96	0|0|0|0|0|0	0.9017	0.96	0.0379	3.69	0.9
	Q13724-2	AGXT_MA	MOGS	IP_MA_AGT_03|IP_MA_AGT_02|IP_MA_AGT_01	10|7|14	31	3	0.91	0.98|0.72|1.00	4|2|1|2|1|0	0.9008	1	0.0384	3.7	0.9
	Q8IXI1	AGXT_MA	RHOT2	IP_MA_AGT_03|IP_MA_AGT_02|IP_MA_AGT_01	7|6|7	20	3	0.91	0.93|0.86|0.91	2|1|0|2|0|0	0.8992	0.9275	0.039	3.61	0.9
	Q8IXB1	AGXT_MA	DNAJC10	IP_MA_AGT_03|IP_MA_AGT_02|IP_MA_AGT_01	3|3|6	12	3	0.91	0.86|0.86|0.97	1|0|0|0|0|0	0.8983	0.97	0.0395	3.71	0.9
	Q96RQ1	AGXT_MA	ERGIC2	IP_MA_AGT_03|IP_MA_AGT_02|IP_MA_AGT_01	3|3|2	8	3	0.89	0.91|0.94|0.84	0|0|0|0|0|0	0.8967	0.935	0.0401	3.14	0.9
	Q86UL3	AGXT_MA	GPAT4	IP_MA_AGT_03|IP_MA_AGT_02|IP_MA_AGT_01	3|2|3	8	3	0.89	0.93|0.82|0.93	0|0|0|0|0|0	0.895	0.9325	0.0406	3.15	0.9
	P63092-3	AGXT_MA	GNAS	IP_MA_AGT_03|IP_MA_AGT_02|IP_MA_AGT_01	3|5|6	14	3	0.89	0.75|0.96|0.97	1|0|0|0|2|0	0.8933	0.9675	0.0412	3.18	0.89
	O95470	AGXT_MA	SGPL1	IP_MA_AGT_03|IP_MA_AGT_02|IP_MA_AGT_01	3|4|7	14	3	0.89	0.84|0.89|0.95	1|0|0|0|0|0	0.8925	0.9475	0.0417	4.18	0.89
	Q86WJ1-4	AGXT_MA	CHD1L	IP_MA_AGT_03|IP_MA_AGT_02|IP_MA_AGT_01	3|3|4	10	3	0.89	0.87|0.85|0.95	1|0|0|0|0|0	0.8908	0.95	0.0423	3.23	0.89
	Q6YN16	AGXT_MA	HSDL2	IP_MA_AGT_03|IP_MA_AGT_02|IP_MA_AGT_01	8|9|9	26	3	0.89	0.85|0.91|0.91	4|2|2|3|0|0	0.89	0.9075	0.0428	2.97	0.89
	Q969N2-5	AGXT_MA	PIGT	IP_MA_AGT_03|IP_MA_AGT_02|IP_MA_AGT_01	5|2|8	15	3	0.87	0.98|0.70|0.98	0|0|0|0|0|0	0.8892	0.985	0.0434	5.04	0.89
	Q9Y673-2	AGXT_MA	ALG5	IP_MA_AGT_03|IP_MA_AGT_02|IP_MA_AGT_01	3|3|3	9	3	0.89	0.89|0.89|0.88	1|0|0|0|0|0	0.8883	0.8925	0.0439	2.99	0.89
	Q86TP1	AGXT_MA	PRUNE1	IP_MA_AGT_03|IP_MA_AGT_02|IP_MA_AGT_01	2|3|5	10	3	0.89	0.83|0.91|0.92	0|0|0|0|0|0	0.8875	0.925	0.0444	3.68	0.89
	Q96BW9-2	AGXT_MA	TAMM41	IP_MA_AGT_03|IP_MA_AGT_02|IP_MA_AGT_01	2|2|4	8	3	0.85	0.87|0.86|0.93	0|0|0|0|0|0	0.8858	0.9275	0.045	3.15	0.89
	Q9H9P8-2	AGXT_MA	L2HGDH	IP_MA_AGT_03|IP_MA_AGT_02|IP_MA_AGT_01	3|2|3	8	3	0.89	0.92|0.83|0.90	0|0|0|0|0|0	0.8842	0.9175	0.0455	3.15	0.88
	Q8TB61-3	AGXT_MA	SLC35B2	IP_MA_AGT_03|IP_MA_AGT_02|IP_MA_AGT_01	2|2|4	8	3	0.89	0.86|0.88|0.91	0|0|0|0|0|0	0.8833	0.915	0.0461	3.15	0.88
	Q9NYU2	AGXT_MA	UGGT1	IP_MA_AGT_03|IP_MA_AGT_02|IP_MA_AGT_01	10|11|16	37	3	0.91	0.79|0.86|1.00	7|5|0|1|0|1	0.8825	0.9975	0.0466	3.54	0.88
	O43592	AGXT_MA	XPOT	IP_MA_AGT_03|IP_MA_AGT_02|IP_MA_AGT_01	12|11|18	41	3	0.87	0.88|0.76|1.00	5|5|2|4|0|0	0.8817	1	0.0477	3.52	0.88
	P61221	AGXT_MA	ABCE1	IP_MA_AGT_03|IP_MA_AGT_02|IP_MA_AGT_01	8|6|4	18	3	0.9	0.98|0.94|0.73	4|0|0|0|1|0	0.8817	0.9775	0.0477	3.36	0.88
	P07948-2	AGXT_MA	LYN	IP_MA_AGT_03|IP_MA_AGT_02|IP_MA_AGT_01	2|3|5	10	3	0.89	0.75|0.92|0.95	1|0|0|0|0|0	0.8775	0.955	0.0483	3.23	0.88
	Q8IUX1-4	AGXT_MA	TMEM126B	IP_MA_AGT_03|IP_MA_AGT_02|IP_MA_AGT_01	3|2|2	7	3	0.87	0.91|0.87|0.85	0|0|0|0|0|0	0.8767	0.91	0.0489	2.87	0.88
	Q9P0J1	AGXT_MA	PDP1	IP_MA_AGT_03|IP_MA_AGT_02|IP_MA_AGT_01	3|2|2	7	3	0.86	0.92|0.84|0.86	0|0|0|0|0|0	0.8733	0.9225	0.0494	2.87	0.87
	P28288	AGXT_MA	ABCD3	IP_MA_AGT_03|IP_MA_AGT_02|IP_MA_AGT_01	6|8|11	25	3	0.87	0.71|0.91|1.00	3|2|1|2|0|0	0.8725	0.995	0.05	3.49	0.87
	Q9H936	AGXT_MA	SLC25A22	IP_MA_AGT_03|IP_MA_AGT_02|IP_MA_AGT_01	4|4|4	12	3	0.85	0.87|0.87|0.87	2|0|0|0|0|1	0.87	0.8725	0.0512	2.77	0.87
	Q5BJH7-3	AGXT_MA	YIF1B	IP_MA_AGT_03|IP_MA_AGT_02|IP_MA_AGT_01	3|2|3	8	3	0.89	0.92|0.78|0.90	0|0|0|1|0|0	0.87	0.9225	0.0512	2.69	0.87
	O14733	AGXT_MA	MAP2K7	IP_MA_AGT_03|IP_MA_AGT_02|IP_MA_AGT_01	5|3|7	15	3	0.87	0.95|0.68|0.98	1|1|1|0|0|0	0.8683	0.98	0.0517	3.48	0.87
	Q9ULX3	AGXT_MA	NOB1	IP_MA_AGT_03|IP_MA_AGT_02|IP_MA_AGT_01	8|6|9	23	3	0.87	0.92|0.70|0.97	3|2|2|0|1|1	0.8675	0.9725	0.0529	2.93	0.87
	Q6PGP7	AGXT_MA	TTC37	IP_MA_AGT_03|IP_MA_AGT_02|IP_MA_AGT_01	3|3|9	15	3	0.85	0.80|0.81|0.99	1|0|0|0|0|0	0.8675	0.9925	0.0529	4.42	0.87
	O75844	AGXT_MA	ZMPSTE24	IP_MA_AGT_03|IP_MA_AGT_02|IP_MA_AGT_01	4|2|4	10	3	0.86	0.94|0.72|0.94	1|0|0|0|0|0	0.8667	0.945	0.0535	3.24	0.87
	A0FGR8-2	AGXT_MA	ESYT2	IP_MA_AGT_03|IP_MA_AGT_02|IP_MA_AGT_01	5|4|5	14	3	0.88	0.89|0.81|0.89	1|1|1|1|0|0	0.865	0.895	0.0546	2.94	0.86
	Q9HC21-2	AGXT_MA	SLC25A19	IP_MA_AGT_03|IP_MA_AGT_02|IP_MA_AGT_01	4|4|6	14	3	0.87	0.82|0.82|0.95	1|2|0|1|0|0	0.865	0.9525	0.0546	2.99	0.86
	Q8N0X7	AGXT_MA	SPG20	IP_MA_AGT_03|IP_MA_AGT_02|IP_MA_AGT_01	6|6|5	17	3	0.86	0.90|0.90|0.78	2|1|1|2|0|0	0.8625	0.9025	0.0552	2.88	0.86
	Q9Y2W6	AGXT_MA	TDRKH	IP_MA_AGT_03|IP_MA_AGT_02|IP_MA_AGT_01	3|2|5	10	3	0.87	0.92|0.72|0.94	0|0|0|1|0|0	0.8617	0.9425	0.0557	3.15	0.86
	P15735-2	AGXT_MA	PHKG2	IP_MA_AGT_03|IP_MA_AGT_02|IP_MA_AGT_01	6|4|6	16	3	0.88	0.95|0.68|0.95	1|1|1|2|0|0	0.8608	0.955	0.0563	2.96	0.86
	O15321-2	AGXT_MA	TM9SF1	IP_MA_AGT_03|IP_MA_AGT_02|IP_MA_AGT_01	3|2|4	9	3	0.85	0.89|0.78|0.91	0|0|0|0|0|0	0.8608	0.9125	0.0569	3.42	0.86
	P46734-2	AGXT_MA	MAP2K3	IP_MA_AGT_03|IP_MA_AGT_02|IP_MA_AGT_01	3|2|4	9	3	0.87	0.87|0.78|0.93	0|0|0|1|0|0	0.8575	0.9275	0.0574	2.92	0.86
	P62070	AGXT_MA	RRAS2	IP_MA_AGT_03|IP_MA_AGT_02|IP_MA_AGT_01	3|2|2	7	3	0.83	0.88|0.86|0.83	0|0|0|0|0|0	0.8567	0.885	0.058	2.87	0.86
	Q9UI12-2	AGXT_MA	ATP6V1H	IP_MA_AGT_03|IP_MA_AGT_02|IP_MA_AGT_01	6|5|6	17	3	0.83	0.89|0.75|0.92	0|1|2|3|0|0	0.8542	0.9225	0.0586	2.79	0.85
	Q99595	AGXT_MA	TIMM17A	IP_MA_AGT_03|IP_MA_AGT_02|IP_MA_AGT_01	2|2|3	7	3	0.84	0.84|0.85|0.87	0|0|0|0|0|0	0.8533	0.8675	0.0592	2.88	0.85
	Q9NU22	AGXT_MA	MDN1	IP_MA_AGT_03|IP_MA_AGT_02|IP_MA_AGT_01	5|3|8	16	3	0.81	0.94|0.63|0.99	1|0|0|0|1|0	0.8533	0.99	0.0597	4.03	0.85
	Q9GZY4	AGXT_MA	COA1	IP_MA_AGT_03|IP_MA_AGT_02|IP_MA_AGT_01	3|2|3	8	3	0.85	0.90|0.79|0.86	0|0|1|0|0|0	0.8525	0.905	0.0603	2.7	0.85
	Q9BW27	AGXT_MA	NUP85	IP_MA_AGT_03|IP_MA_AGT_02|IP_MA_AGT_01	6|2|4	12	3	0.83	0.96|0.64|0.95	1|0|0|0|0|0	0.8517	0.9625	0.0609	3.71	0.85
	O75694-2	AGXT_MA	NUP155	IP_MA_AGT_03|IP_MA_AGT_02|IP_MA_AGT_01	5|8|5	18	3	0.84	0.78|0.97|0.80	4|2|0|1|0|0	0.85	0.9725	0.0614	2.89	0.85
	Q9BUB7	AGXT_MA	TMEM70	IP_MA_AGT_03|IP_MA_AGT_02|IP_MA_AGT_01	4|3|6	13	3	0.85	0.88|0.71|0.95	1|1|0|1|0|0	0.8483	0.9525	0.062	3.1	0.85
	Q9NVH1-3	AGXT_MA	DNAJC11	IP_MA_AGT_03|IP_MA_AGT_02|IP_MA_AGT_01	3|4|4	11	3	0.84	0.76|0.89|0.88	1|1|0|1|0|0	0.8458	0.89	0.0626	2.72	0.85
	Q9NTJ3	AGXT_MA	SMC4	IP_MA_AGT_03|IP_MA_AGT_02|IP_MA_AGT_01	13|10|20	43	3	0.84	0.92|0.62|1.00	8|7|0|2|0|0	0.845	1	0.0638	3.66	0.84
	Q96GQ5	AGXT_MA	C16ORF58	IP_MA_AGT_03|IP_MA_AGT_02|IP_MA_AGT_01	2|2|3	7	3	0.83	0.81|0.82|0.90	0|0|0|0|0|0	0.845	0.9025	0.0638	2.88	0.84
	Q658Y4	AGXT_MA	FAM91A1	IP_MA_AGT_03|IP_MA_AGT_02|IP_MA_AGT_01	3|4|4	11	3	0.85	0.76|0.89|0.88	2|1|0|0|0|0	0.8442	0.8875	0.0649	2.78	0.84
	Q9BVI4	AGXT_MA	NOC4L	IP_MA_AGT_03|IP_MA_AGT_02|IP_MA_AGT_01	4|4|5	13	3	0.81	0.84|0.82|0.88	2|1|0|0|0|0	0.8442	0.875	0.0649	3.16	0.84
	Q02809	AGXT_MA	PLOD1	IP_MA_AGT_03|IP_MA_AGT_02|IP_MA_AGT_01	3|3|2	8	3	0.83	0.90|0.87|0.75	1|0|0|0|0|0	0.8408	0.8975	0.0655	2.76	0.84
	Q9UBF2	AGXT_MA	COPG2	IP_MA_AGT_03|IP_MA_AGT_02|IP_MA_AGT_01	7|9|10	26	3	0.83	0.69|0.88|0.95	5|4|0|2|0|0	0.8392	0.9525	0.0661	3.07	0.84
	P22830	AGXT_MA	FECH	IP_MA_AGT_03|IP_MA_AGT_02|IP_MA_AGT_01	13|12|13	38	3	0.84	0.88|0.76|0.87	0|3|6|10|0|0	0.8367	0.8775	0.0666	2.7	0.84
	Q9NPQ8-4	AGXT_MA	RIC8A	IP_MA_AGT_03|IP_MA_AGT_02|IP_MA_AGT_01	5|5|6	16	3	0.84	0.81|0.79|0.91	1|3|0|2|0|0	0.835	0.9075	0.0672	2.78	0.83
	Q8N766-3	AGXT_MA	EMC1	IP_MA_AGT_03|IP_MA_AGT_02|IP_MA_AGT_01	6|10|13	29	3	0.82	0.56|0.95|1.00	4|5|0|1|0|0	0.8342	0.995	0.0684	3.61	0.83
	Q8NBN7	AGXT_MA	RDH13	IP_MA_AGT_03|IP_MA_AGT_02|IP_MA_AGT_01	5|4|6	15	3	0.84	0.88|0.67|0.95	0|2|2|1|0|0	0.8342	0.9475	0.0684	2.81	0.83
	Q92643	AGXT_MA	PIGK	IP_MA_AGT_03|IP_MA_AGT_02|IP_MA_AGT_01	3|3|5	11	3	0.85	0.79|0.79|0.91	0|1|0|1|0|0	0.8325	0.9075	0.0696	3.01	0.83
	Q15386	AGXT_MA	UBE3C	IP_MA_AGT_03|IP_MA_AGT_02|IP_MA_AGT_01	2|2|4	8	3	0.82	0.78|0.78|0.93	0|0|0|0|0|0	0.8325	0.9325	0.0696	3.15	0.83
	P51648	AGXT_MA	ALDH3A2	IP_MA_AGT_03|IP_MA_AGT_02|IP_MA_AGT_01	7|7|10	24	3	0.81	0.76|0.76|0.97	2|5|2|1|0|0	0.8317	0.97	0.0702	2.99	0.83
	Q9BUN8-2	AGXT_MA	DERL1	IP_MA_AGT_03|IP_MA_AGT_02|IP_MA_AGT_01	4|3|5	12	3	0.83	0.87|0.71|0.91	1|1|0|1|0|0	0.8292	0.91	0.0725	2.91	0.83
	Q9UBV2	AGXT_MA	SEL1L	IP_MA_AGT_03|IP_MA_AGT_02|IP_MA_AGT_01	4|2|3	9	3	0.82	0.92|0.67|0.89	1|0|0|0|0|0	0.8292	0.925	0.0725	3	0.83
	O15260	AGXT_MA	SURF4	IP_MA_AGT_03|IP_MA_AGT_02|IP_MA_AGT_01	6|5|9	20	3	0.82	0.83|0.70|0.96	4|1|1|1|0|0	0.8292	0.9575	0.0725	3.13	0.83
	Q7LGA3	AGXT_MA	HS2ST1	IP_MA_AGT_03|IP_MA_AGT_02|IP_MA_AGT_01	2|2|2	6	3	0.83	0.83|0.81|0.85	0|0|0|0|0|0	0.8292	0.8525	0.0725	2.6	0.83
	O00400	AGXT_MA	SLC33A1	IP_MA_AGT_03|IP_MA_AGT_02|IP_MA_AGT_01	3|2|3	8	3	0.82	0.89|0.73|0.86	1|0|0|0|0|0	0.8283	0.89	0.073	2.76	0.83
	Q5BJD5-3	AGXT_MA	TMEM41B	IP_MA_AGT_03|IP_MA_AGT_02|IP_MA_AGT_01	3|3|5	11	3	0.82	0.78|0.77|0.93	1|1|1|0|0|0	0.8275	0.93	0.0736	2.73	0.83
	Q6ZXV5-2	AGXT_MA	TMTC3	IP_MA_AGT_03|IP_MA_AGT_02|IP_MA_AGT_01	6|4|5	15	3	0.81	0.91|0.71|0.86	1|1|1|0|1|1	0.8258	0.9075	0.0747	2.69	0.83
	Q9Y512	AGXT_MA	SAMM50	IP_MA_AGT_03|IP_MA_AGT_02|IP_MA_AGT_01	10|8|13	31	3	0.83	0.86|0.64|0.98	5|6|0|2|0|1	0.8258	0.9825	0.0747	2.99	0.83
	P62330	AGXT_MA	ARF6	IP_MA_AGT_03|IP_MA_AGT_02|IP_MA_AGT_01	7|5|5	17	3	0.84	0.95|0.75|0.77	0|2|1|2|1|0	0.825	0.9525	0.0753	2.82	0.82
	Q9BQE5	AGXT_MA	APOL2	IP_MA_AGT_03|IP_MA_AGT_02|IP_MA_AGT_01	5|3|4	12	3	0.82	0.92|0.71|0.84	0|2|1|0|0|0	0.825	0.9225	0.0758	2.91	0.82
	Q9HBH1	AGXT_MA	PDF	IP_MA_AGT_03|IP_MA_AGT_02|IP_MA_AGT_01	3|4|5	12	3	0.83	0.70|0.84|0.93	0|1|1|1|0|0	0.8242	0.9275	0.0764	2.85	0.82
	Q7Z3U7-2	AGXT_MA	MON2	IP_MA_AGT_03|IP_MA_AGT_02|IP_MA_AGT_01	4|2|7	13	3	0.83	0.95|0.53|0.98	1|0|0|0|0|0	0.8208	0.9825	0.0775	3.95	0.82
	Q8NI27	AGXT_MA	THOC2	IP_MA_AGT_03|IP_MA_AGT_02|IP_MA_AGT_01	4|3|5	12	3	0.82	0.86|0.67|0.93	3|0|0|0|0|0	0.8208	0.9325	0.0775	2.98	0.82
	O15270	AGXT_MA	SPTLC2	IP_MA_AGT_03|IP_MA_AGT_02|IP_MA_AGT_01	3|2|3	8	3	0.83	0.88|0.69|0.88	1|0|0|0|0|0	0.82	0.885	0.078	2.76	0.82
	Q9BQA9-2	AGXT_MA	C17ORF62	IP_MA_AGT_03|IP_MA_AGT_02|IP_MA_AGT_01	2|2|2	6	3	0.83	0.81|0.80|0.84	0|0|0|0|0|0	0.8175	0.8375	0.0786	2.6	0.82
	Q99808	AGXT_MA	SLC29A1	IP_MA_AGT_03|IP_MA_AGT_02|IP_MA_AGT_01	4|3|2	9	3	0.79	0.92|0.87|0.66	0|1|0|0|1|0	0.8167	0.9225	0.0792	2.59	0.82
	Q96GD4-4	AGXT_MA	AURKB	IP_MA_AGT_03|IP_MA_AGT_02|IP_MA_AGT_01	2|2|2	6	3	0.82	0.82|0.82|0.80	0|0|0|0|0|0	0.8142	0.825	0.0803	2.6	0.81
	Q9HAV4	AGXT_MA	XPO5	IP_MA_AGT_03|IP_MA_AGT_02|IP_MA_AGT_01	16|14|19	49	3	0.81	0.85|0.62|0.98	8|6|3|7|0|0	0.8142	0.9775	0.0803	3.04	0.81
	Q6P3X3	AGXT_MA	TTC27	IP_MA_AGT_03|IP_MA_AGT_02|IP_MA_AGT_01	5|2|2	9	3	0.79	0.94|0.75|0.74	0|0|0|0|0|0	0.8133	0.9425	0.0808	3.41	0.81
	Q9HBI1-3	AGXT_MA	PARVB	IP_MA_AGT_03|IP_MA_AGT_02|IP_MA_AGT_01	2|2|3	7	3	0.79	0.75|0.81|0.88	0|1|0|0|0|0	0.8133	0.885	0.0814	2.52	0.81
	Q9Y697-2	AGXT_MA	NFS1	IP_MA_AGT_03|IP_MA_AGT_02|IP_MA_AGT_01	5|6|8	19	3	0.81	0.64|0.82|0.97	1|3|3|0|1|0	0.8117	0.9675	0.082	2.72	0.81
	Q9BXW9	AGXT_MA	FANCD2	IP_MA_AGT_03|IP_MA_AGT_02|IP_MA_AGT_01	7|2|7	16	3	0.83	1.00|0.44|0.99	1|0|0|0|0|0	0.81	1	0.0825	4.66	0.81
	Q8TCJ2	AGXT_MA	STT3B	IP_MA_AGT_03|IP_MA_AGT_02|IP_MA_AGT_01	4|4|5	13	3	0.82	0.78|0.76|0.88	4|0|0|1|0|0	0.8092	0.8775	0.0836	2.6	0.81
	P09543-2	AGXT_MA	CNP	IP_MA_AGT_03|IP_MA_AGT_02|IP_MA_AGT_01	10|10|9	29	3	0.83	0.85|0.82|0.76	3|3|4|2|1|0	0.8092	0.8475	0.0836	2.9	0.81
	Q9Y320-2	AGXT_MA	TMX2	IP_MA_AGT_03|IP_MA_AGT_02|IP_MA_AGT_01	3|2|2	7	3	0.83	0.86|0.78|0.78	0|1|0|0|0|0	0.8067	0.86	0.0842	2.52	0.81
	O15258	AGXT_MA	RER1	IP_MA_AGT_03|IP_MA_AGT_02|IP_MA_AGT_01	5|4|5	14	3	0.81	0.84|0.70|0.87	1|2|0|2|0|0	0.8058	0.8725	0.0847	2.7	0.81
	O60645	AGXT_MA	EXOC3	IP_MA_AGT_03|IP_MA_AGT_02|IP_MA_AGT_01	4|3|7	14	3	0.8	0.81|0.65|0.94	2|2|0|0|0|0	0.8017	0.9375	0.0853	3.06	0.8
	Q9BSJ2-4	AGXT_MA	TUBGCP2	IP_MA_AGT_03|IP_MA_AGT_02|IP_MA_AGT_01	14|10|16	40	3	0.78	0.94|0.47|0.98	6|7|2|3|0|0	0.7992	0.985	0.0859	3.21	0.8
	Q15526-2	AGXT_MA	SURF1	IP_MA_AGT_03|IP_MA_AGT_02|IP_MA_AGT_01	2|2|3	7	3	0.78	0.76|0.78|0.86	0|0|0|1|0|0	0.7983	0.86	0.0865	2.45	0.8
	Q5JTZ9	AGXT_MA	AARS2	IP_MA_AGT_03|IP_MA_AGT_02|IP_MA_AGT_01	6|3|8	17	3	0.81	0.92|0.51|0.96	1|2|1|1|0|0	0.7975	0.96	0.0871	3.17	0.8
	Q9UHI6	AGXT_MA	DDX20	IP_MA_AGT_03|IP_MA_AGT_02|IP_MA_AGT_01	7|2|7	16	3	0.77	0.98|0.42|0.98	0|2|0|1|0|0	0.7967	0.985	0.0882	3.66	0.8
	Q9NZJ7-2	AGXT_MA	MTCH1	IP_MA_AGT_03|IP_MA_AGT_02|IP_MA_AGT_01	3|3|4	10	3	0.78	0.76|0.79|0.84	1|1|0|0|0|0	0.7967	0.84	0.0882	2.88	0.8
	Q969Z0	AGXT_MA	TBRG4	IP_MA_AGT_03|IP_MA_AGT_02|IP_MA_AGT_01	7|4|12	23	3	0.79	0.96|0.43|1.00	2|2|1|1|0|0	0.7942	0.995	0.0888	3.79	0.79
	Q9H2V7-3	AGXT_MA	SPNS1	IP_MA_AGT_03|IP_MA_AGT_02|IP_MA_AGT_01	4|2|4	10	3	0.77	0.90|0.58|0.90	1|0|0|1|0|0	0.7917	0.8975	0.0899	2.81	0.79
	P08240	AGXT_MA	SRPRA	IP_MA_AGT_03|IP_MA_AGT_02|IP_MA_AGT_01	4|2|6	12	3	0.76	0.93|0.49|0.95	1|0|0|1|0|0	0.7917	0.955	0.0899	3.23	0.79
	Q8N1F7	AGXT_MA	NUP93	IP_MA_AGT_03|IP_MA_AGT_02|IP_MA_AGT_01	32|24|31	87	3	0.82	0.94|0.48|0.93	12|14|11|6|3|2	0.7842	0.9425	0.0911	2.86	0.78
	O96011-2	AGXT_MA	PEX11B	IP_MA_AGT_03|IP_MA_AGT_02|IP_MA_AGT_01	3|3|4	10	3	0.79	0.75|0.72|0.88	1|0|1|1|0|0	0.7842	0.88	0.0911	2.49	0.78
	O43813	AGXT_MA	LANCL1	IP_MA_AGT_03|IP_MA_AGT_02|IP_MA_AGT_01	6|6|7	19	3	0.78	0.77|0.70|0.87	2|2|1|1|1|2	0.7833	0.8725	0.0918	2.38	0.78
	Q9UIA9	AGXT_MA	XPO7	IP_MA_AGT_03|IP_MA_AGT_02|IP_MA_AGT_01	2|2|4	8	3	0.77	0.70|0.75|0.90	0|0|0|0|0|0	0.7825	0.9	0.0923	3.15	0.78
	Q8N6R0-3	AGXT_MA	METTL13	IP_MA_AGT_03|IP_MA_AGT_02|IP_MA_AGT_01	4|4|3	11	3	0.78	0.82|0.83|0.70	2|2|0|0|0|0	0.7817	0.8275	0.0929	2.53	0.78
	Q13616	AGXT_MA	CUL1	IP_MA_AGT_03|IP_MA_AGT_02|IP_MA_AGT_01	13|14|18	45	3	0.81	0.68|0.70|0.96	10|11|2|1|0|0	0.7808	0.9625	0.0935	2.95	0.78
	P67812-4	AGXT_MA	SEC11A	IP_MA_AGT_03|IP_MA_AGT_02|IP_MA_AGT_01	5|3|4	12	3	0.81	0.87|0.68|0.80	1|2|0|0|0|0	0.7808	0.8675	0.0941	2.97	0.78
	Q15477	AGXT_MA	SKIV2L	IP_MA_AGT_03|IP_MA_AGT_02|IP_MA_AGT_01	7|5|10	22	3	0.81	0.84|0.53|0.97	5|3|0|1|0|0	0.78	0.975	0.0953	3.03	0.78
	Q9HC07	AGXT_MA	TMEM165	IP_MA_AGT_03|IP_MA_AGT_02|IP_MA_AGT_01	5|4|7	16	3	0.78	0.80|0.58|0.96	1|2|1|2|0|0	0.78	0.9625	0.0953	2.74	0.78
	Q96GE9-2	AGXT_MA	TMEM261	IP_MA_AGT_03|IP_MA_AGT_02|IP_MA_AGT_01	3|3|3	9	3	0.8	0.77|0.75|0.81	2|1|0|0|0|0	0.7792	0.8075	0.0959	2.41	0.78
	P08237-3	AGXT_MA	PFKM	IP_MA_AGT_03|IP_MA_AGT_02|IP_MA_AGT_01	2|2|3	7	3	0.8	0.71|0.72|0.90	1|0|0|0|0|0	0.775	0.9	0.0971	2.53	0.78
	Q9H2J7	AGXT_MA	SLC6A15	IP_MA_AGT_03|IP_MA_AGT_02|IP_MA_AGT_01	3|2|2	7	3	0.79	0.88|0.71|0.73	0|0|1|0|0|0	0.775	0.8825	0.0971	2.46	0.78
	Q9HDC9	AGXT_MA	APMAP	IP_MA_AGT_03|IP_MA_AGT_02|IP_MA_AGT_01	5|7|5	17	3	0.77	0.69|0.93|0.70	3|1|0|1|2|0	0.7742	0.93	0.0977	2.66	0.77
	Q9NV70-2	AGXT_MA	EXOC1	IP_MA_AGT_03|IP_MA_AGT_02|IP_MA_AGT_01	3|3|4	10	3	0.79	0.73|0.71|0.87	1|1|0|0|0|1	0.7725	0.8675	0.0982	2.42	0.77
	Q9NVA1-4	AGXT_MA	UQCC1	IP_MA_AGT_03|IP_MA_AGT_02|IP_MA_AGT_01	2|2|2	6	3	0.77	0.78|0.73|0.80	0|0|0|1|0|0	0.7717	0.8	0.1	2.22	0.77
	O75616	AGXT_MA	ERAL1	IP_MA_AGT_03|IP_MA_AGT_02|IP_MA_AGT_01	3|3|3	9	3	0.79	0.78|0.76|0.78	0|1|1|0|0|0	0.7717	0.78	0.1	2.61	0.77
	O00116	AGXT_MA	AGPS	IP_MA_AGT_03|IP_MA_AGT_02|IP_MA_AGT_01	9|5|6	20	3	0.77	0.98|0.56|0.77	4|2|1|0|1|0	0.7717	0.98	0.1	2.92	0.77
	Q9BUQ8	AGXT_MA	DDX23	IP_MA_AGT_03|IP_MA_AGT_02|IP_MA_AGT_01	3|2|3	8	3	0.8	0.85|0.58|0.88	1|0|1|0|0|0	0.7683	0.875	0.1012	2.41	0.77
	Q92878-3	AGXT_MA	RAD50	IP_MA_AGT_03|IP_MA_AGT_02|IP_MA_AGT_01	3|4|4	11	3	0.78	0.65|0.81|0.84	2|1|0|1|0|0	0.7683	0.845	0.1012	2.48	0.77
	Q9UEW8-2	AGXT_MA	STK39	IP_MA_AGT_03|IP_MA_AGT_02|IP_MA_AGT_01	4|2|7	13	3	0.74	0.88|0.47|0.95	0|0|1|2|0|0	0.7675	0.955	0.1023	2.98	0.77
	P86791	AGXT_MA	CCZ1	IP_MA_AGT_03|IP_MA_AGT_02|IP_MA_AGT_01	2|2|2	6	3	0.75	0.79|0.74|0.77	1|0|0|0|0|0	0.7675	0.7925	0.1023	2.29	0.77
	O00258-2	AGXT_MA	WRB	IP_MA_AGT_03|IP_MA_AGT_02|IP_MA_AGT_01	3|1|2	6	3	0.75	0.84|0.62|0.84	0|0|0|0|0|0	0.7667	0.8425	0.1029	2.61	0.77
	Q8IYI6	AGXT_MA	EXOC8	IP_MA_AGT_03|IP_MA_AGT_02|IP_MA_AGT_01	2|2|3	7	3	0.75	0.75|0.69|0.86	0|1|0|0|0|0	0.7658	0.8625	0.1035	2.52	0.77
	O60427	AGXT_MA	FADS1	IP_MA_AGT_03|IP_MA_AGT_02|IP_MA_AGT_01	3|1|4	8	3	0.75	0.92|0.41|0.96	0|0|0|0|0|0	0.7658	0.9625	0.104	3.15	0.77
	Q9Y6E2	AGXT_MA	BZW2	IP_MA_AGT_03|IP_MA_AGT_02|IP_MA_AGT_01	8|6|6	20	3	0.78	0.91|0.68|0.69	4|0|1|0|5|0	0.7608	0.915	0.1046	2.44	0.76
	Q9BTY2	AGXT_MA	FUCA2	IP_MA_AGT_03|IP_MA_AGT_02|IP_MA_AGT_01	3|1|6	10	3	0.78	0.92|0.41|0.95	0|0|0|0|0|0	0.76	0.9525	0.1052	3.7	0.76
	O14980	AGXT_MA	XPO1	IP_MA_AGT_03|IP_MA_AGT_02|IP_MA_AGT_01	34|35|47	116	3	0.77	0.64|0.64|0.99	22|18|8|14|2|1	0.7583	0.9875	0.1058	2.94	0.76
	Q86Y56	AGXT_MA	DNAAF5	IP_MA_AGT_03|IP_MA_AGT_02|IP_MA_AGT_01	15|13|24	52	3	0.77	0.75|0.52|1.00	9|6|4|4|3|0	0.7567	1	0.107	3.01	0.76
	Q9UKN8	AGXT_MA	GTF3C4	IP_MA_AGT_03|IP_MA_AGT_02|IP_MA_AGT_01	2|3|2	7	3	0.77	0.73|0.86|0.68	1|0|0|0|0|0	0.7567	0.86	0.107	2.52	0.76
	O14617-4	AGXT_MA	AP3D1	IP_MA_AGT_03|IP_MA_AGT_02|IP_MA_AGT_01	3|4|3	10	3	0.75	0.67|0.88|0.71	3|1|0|0|0|0	0.7542	0.8825	0.1076	2.36	0.75
	O95772	AGXT_MA	STARD3NL	IP_MA_AGT_03|IP_MA_AGT_02|IP_MA_AGT_01	2|2|2	6	3	0.72	0.77|0.75|0.73	0|0|0|1|0|0	0.7508	0.775	0.1087	2.22	0.75
	Q8IZD4	AGXT_MA	DCP1B	IP_MA_AGT_03|IP_MA_AGT_02|IP_MA_AGT_01	2|2|2	6	3	0.74	0.75|0.73|0.77	0|1|0|0|0|0	0.7508	0.775	0.1087	2.28	0.75
	Q8WUK0	AGXT_MA	PTPMT1	IP_MA_AGT_03|IP_MA_AGT_02|IP_MA_AGT_01	4|5|4	13	3	0.71	0.71|0.84|0.70	1|2|1|1|0|0	0.7492	0.8375	0.1093	2.55	0.75
	Q9NSE4	AGXT_MA	IARS2	IP_MA_AGT_03|IP_MA_AGT_02|IP_MA_AGT_01	2|4|5	11	3	0.77	0.45|0.87|0.93	2|0|0|1|0|0	0.7492	0.9275	0.1099	2.72	0.75
	Q8NFF5-3	AGXT_MA	FLAD1	IP_MA_AGT_03|IP_MA_AGT_02|IP_MA_AGT_01	5|4|7	16	3	0.74	0.74|0.55|0.96	0|5|0|1|1|0	0.7483	0.9575	0.1105	2.58	0.75
	Q9BZH6	AGXT_MA	WDR11	IP_MA_AGT_03|IP_MA_AGT_02|IP_MA_AGT_01	4|5|9	18	3	0.73	0.54|0.71|0.98	3|2|1|1|0|0	0.745	0.9825	0.1117	2.87	0.74
	P42566	AGXT_MA	EPS15	IP_MA_AGT_03|IP_MA_AGT_02|IP_MA_AGT_01	9|4|8	21	3	0.74	0.98|0.31|0.94	1|0|4|1|2|0	0.745	0.98	0.1117	2.85	0.74
	Q14331	AGXT_MA	FRG1	IP_MA_AGT_03|IP_MA_AGT_02|IP_MA_AGT_01	4|2|1	7	3	0.74	0.88|0.85|0.50	0|0|0|0|0|0	0.7442	0.8825	0.1123	2.87	0.74
	Q9NR77	AGXT_MA	PXMP2	IP_MA_AGT_03|IP_MA_AGT_02|IP_MA_AGT_01	2|1|3	6	3	0.77	0.82|0.51|0.89	0|0|0|0|0|0	0.7433	0.895	0.1129	2.61	0.74
	O14681-3	AGXT_MA	EI24	IP_MA_AGT_03|IP_MA_AGT_02|IP_MA_AGT_01	2|1|3	6	3	0.73	0.84|0.50|0.88	0|0|0|0|0|0	0.7425	0.885	0.1135	2.61	0.74
	Q6NUK1	AGXT_MA	SLC25A24	IP_MA_AGT_03|IP_MA_AGT_02|IP_MA_AGT_01	10|5|13	28	3	0.74	0.93|0.31|0.98	4|3|1|1|1|0	0.7417	0.9825	0.1141	3.43	0.74
	Q9Y2L1	AGXT_MA	DIS3	IP_MA_AGT_03|IP_MA_AGT_02|IP_MA_AGT_01	9|8|11	28	3	0.74	0.75|0.55|0.92	6|5|0|3|0|0	0.74	0.925	0.1152	2.79	0.74
	O43759-2	AGXT_MA	SYNGR1	IP_MA_AGT_03|IP_MA_AGT_02|IP_MA_AGT_01	2|2|1	5	3	0.73	0.82|0.81|0.59	0|0|0|0|0|0	0.74	0.8225	0.1152	2.33	0.74
	Q9Y3Q3	AGXT_MA	TMED3	IP_MA_AGT_03|IP_MA_AGT_02|IP_MA_AGT_01	3|2|1	6	3	0.75	0.87|0.80|0.55	0|0|0|0|0|0	0.7392	0.87	0.1158	2.6	0.74
	Q10570	AGXT_MA	CPSF1	IP_MA_AGT_03|IP_MA_AGT_02|IP_MA_AGT_01	5|4|4	13	3	0.75	0.88|0.66|0.66	2|2|1|1|0|0	0.7383	0.885	0.1164	2.36	0.74
	Q92504	AGXT_MA	SLC39A7	IP_MA_AGT_03|IP_MA_AGT_02|IP_MA_AGT_01	2|2|2	6	3	0.73	0.75|0.74|0.72	0|0|0|1|0|0	0.7367	0.7525	0.1181	2.22	0.74
	Q9BSF4	AGXT_MA	TIMM29	IP_MA_AGT_03|IP_MA_AGT_02|IP_MA_AGT_01	4|1|6	11	3	0.77	0.96|0.28|0.97	0|0|1|0|0|0	0.7367	0.97	0.1181	3.4	0.74
	P20248	AGXT_MA	CCNA2	IP_MA_AGT_03|IP_MA_AGT_02|IP_MA_AGT_01	1|3|3	7	3	0.74	0.47|0.87|0.87	0|0|0|0|0|0	0.7367	0.8725	0.1181	2.87	0.74
	P04844-2	AGXT_MA	RPN2	IP_MA_AGT_03|IP_MA_AGT_02|IP_MA_AGT_01	28|32|35	95	3	0.75	0.53|0.72|0.95	13|13|7|12|2|2	0.7342	0.95	0.1193	3.04	0.73
	Q96RP9	AGXT_MA	GFM1	IP_MA_AGT_03|IP_MA_AGT_02|IP_MA_AGT_01	3|3|2	8	3	0.73	0.81|0.80|0.59	1|1|0|0|0|0	0.7342	0.815	0.1193	2.45	0.73
	P57678	AGXT_MA	GEMIN4	IP_MA_AGT_03|IP_MA_AGT_02|IP_MA_AGT_01	7|5|6	18	3	0.73	0.86|0.55|0.78	4|2|1|1|0|0	0.7283	0.8625	0.1199	2.68	0.73
	Q93100-4	AGXT_MA	PHKB	IP_MA_AGT_03|IP_MA_AGT_02|IP_MA_AGT_01	4|2|12	18	3	0.7	0.88|0.33|0.97	2|1|0|0|0|0	0.7283	0.975	0.1205	4.13	0.73
	Q9NVJ2	AGXT_MA	ARL8B	IP_MA_AGT_03|IP_MA_AGT_02|IP_MA_AGT_01	3|3|6	12	3	0.73	0.64|0.60|0.93	1|1|0|2|0|0	0.7267	0.9325	0.1211	2.6	0.73
	Q9UJ14	AGXT_MA	GGT7	IP_MA_AGT_03|IP_MA_AGT_02|IP_MA_AGT_01	2|3|4	9	3	0.72	0.53|0.77|0.87	0|0|0|2|1|0	0.725	0.8725	0.1216	2.24	0.72
	Q93008-1	AGXT_MA	USP9X	IP_MA_AGT_03|IP_MA_AGT_02|IP_MA_AGT_01	3|2|10	15	3	0.75	0.75|0.44|0.99	2|0|0|0|0|0	0.725	0.9875	0.1222	3.95	0.72
	Q9NYP7-2	AGXT_MA	ELOVL5	IP_MA_AGT_03|IP_MA_AGT_02|IP_MA_AGT_01	2|2|3	7	3	0.71	0.67|0.67|0.83	0|2|0|0|0|0	0.7242	0.835	0.1234	2.25	0.72
	Q8IUR0	AGXT_MA	TRAPPC5	IP_MA_AGT_03|IP_MA_AGT_02|IP_MA_AGT_01	2|2|4	8	3	0.74	0.63|0.65|0.89	0|1|1|0|0|0	0.7242	0.895	0.1234	2.41	0.72
	Q53GQ0	AGXT_MA	HSD17B12	IP_MA_AGT_03|IP_MA_AGT_02|IP_MA_AGT_01	10|11|10	31	3	0.75	0.69|0.77|0.71	6|6|2|3|0|0	0.7233	0.77	0.124	2.64	0.72
	Q9NUQ7	AGXT_MA	UFSP2	IP_MA_AGT_03|IP_MA_AGT_02|IP_MA_AGT_01	1|2|5	8	3	0.72	0.42|0.81|0.93	0|0|0|0|0|0	0.7225	0.9325	0.1246	3.15	0.72
	Q6P2Q9	AGXT_MA	PRPF8	IP_MA_AGT_03|IP_MA_AGT_02|IP_MA_AGT_01	32|28|38	98	3	0.71	0.75|0.46|0.96	35|21|0|3|1|0	0.7217	0.9575	0.1251	2.88	0.72
	O95219	AGXT_MA	SNX4	IP_MA_AGT_03|IP_MA_AGT_02|IP_MA_AGT_01	3|4|4	11	3	0.73	0.62|0.76|0.77	0|1|2|1|0|0	0.7175	0.7725	0.1257	2.39	0.72
	Q6PML9	AGXT_MA	SLC30A9	IP_MA_AGT_03|IP_MA_AGT_02|IP_MA_AGT_01	4|2|1	7	3	0.69	0.94|0.80|0.40	0|0|0|0|0|0	0.7158	0.945	0.1263	2.87	0.72
	O95563	AGXT_MA	MPC2	IP_MA_AGT_03|IP_MA_AGT_02|IP_MA_AGT_01	2|3|3	8	3	0.7	0.63|0.74|0.76	1|0|0|1|0|0	0.7142	0.765	0.1269	2.4	0.71
	O43301	AGXT_MA	HSPA12A	IP_MA_AGT_03|IP_MA_AGT_02|IP_MA_AGT_01	2|4|6	12	3	0.69	0.38|0.81|0.95	2|1|0|1|0|0	0.7133	0.9475	0.1275	2.65	0.71
	Q9NXE4-3	AGXT_MA	SMPD4	IP_MA_AGT_03|IP_MA_AGT_02|IP_MA_AGT_01	3|1|3	7	3	0.72	0.91|0.34|0.89	0|0|0|0|0|0	0.7133	0.91	0.1281	2.88	0.71
	Q92544	AGXT_MA	TM9SF4	IP_MA_AGT_03|IP_MA_AGT_02|IP_MA_AGT_01	4|3|3	10	3	0.73	0.80|0.65|0.68	1|1|0|1|0|0	0.7108	0.8	0.1293	2.54	0.71
	Q13085-3	AGXT_MA	ACACA	IP_MA_AGT_03|IP_MA_AGT_02|IP_MA_AGT_01	8|8|16	32	3	0.7	0.57|0.56|0.99	11|5|0|0|0|0	0.7108	0.9925	0.1293	2.98	0.71
	Q9H3K2	AGXT_MA	GHITM	IP_MA_AGT_03|IP_MA_AGT_02|IP_MA_AGT_01	2|3|2	7	3	0.68	0.67|0.79|0.67	2|0|0|0|0|0	0.71	0.79	0.131	2.25	0.71
	Q96ER3	AGXT_MA	SAAL1	IP_MA_AGT_03|IP_MA_AGT_02|IP_MA_AGT_01	6|3|2	11	3	0.7	0.94|0.73|0.45	0|1|1|1|0|0	0.71	0.945	0.131	2.67	0.71
	O95070	AGXT_MA	YIF1A	IP_MA_AGT_03|IP_MA_AGT_02|IP_MA_AGT_01	2|2|4	8	3	0.73	0.61|0.64|0.88	0|1|0|1|0|0	0.71	0.88	0.131	2.4	0.71
	O00471	AGXT_MA	EXOC5	IP_MA_AGT_03|IP_MA_AGT_02|IP_MA_AGT_01	2|2|4	8	3	0.7	0.64|0.58|0.90	1|1|0|0|0|0	0.71	0.9025	0.1316	2.46	0.71
	Q9Y6K0	AGXT_MA	CEPT1	IP_MA_AGT_03|IP_MA_AGT_02|IP_MA_AGT_01	1|2|3	6	3	0.69	0.45|0.78|0.89	0|0|0|0|0|0	0.7075	0.89	0.1327	2.61	0.71
	Q8TED1	AGXT_MA	GPX8	IP_MA_AGT_03|IP_MA_AGT_02|IP_MA_AGT_01	3|3|5	11	3	0.7	0.60|0.62|0.91	1|1|1|1|0|0	0.7075	0.9075	0.1327	2.44	0.71
	O95674	AGXT_MA	CDS2	IP_MA_AGT_03|IP_MA_AGT_02|IP_MA_AGT_01	1|2|2	5	3	0.68	0.47|0.82|0.83	0|0|0|0|0|0	0.7067	0.8275	0.1333	2.34	0.71
	Q9Y5Y0	AGXT_MA	FLVCR1	IP_MA_AGT_03|IP_MA_AGT_02|IP_MA_AGT_01	3|1|2	6	3	0.68	0.91|0.41|0.80	0|0|0|0|0|0	0.7058	0.91	0.1339	2.61	0.71
